# Large-scale bidirectional arrayed genetic screens identify *OXR1* and *EMC4* as modifiers of α-synuclein aggregation

**DOI:** 10.1101/2025.06.10.658866

**Authors:** Sandesh Neupane, Lea Nikolić, Lorenzo Maraio, Thomas Goiran, Nathan Karpilovsky, Stefano Sellitto, Vangelis Bouris, Jiang-An Yin, Ronald Melki, Edward A. Fon, Elena De Cecco, Adriano Aguzzi

**Affiliations:** Institute of Neuropathology, University of Zurich, 8091 Zurich, Switzerland; Laboratory of Prion Biology, Department of Neuroscience, Scuola Internazionale Superiore di Studi Avanzati (SISSA), Trieste, Italy; Neurodegenerative Diseases Research Group, Department of Neurology and Neurosurgery, Montreal Neurological Institute-Hospital, McGill University, Montreal, Quebec H3A 2B4, Canada; Institut François Jacob (MIRCen) and CNRS, Fontenay-aux-Roses, France

## Abstract

In Parkinson’s disease and other synucleinopathies, α-synuclein (α-Syn) misfolds and forms Ser^129^-phosphorylated aggregates (pSyn^129^). The factors controlling this process are largely unknown. Here, we used arrayed CRISPR-mediated gene activation and ablation to discover new pSyn^129^ modulators. Using quadruple-guide RNAs (qgRNAs) and Cas9, or an inactive Cas9 version fused to a synthetic transactivator, we ablated 2304 and activated 2428 human genes related to mitochondrial, trafficking and motility function in HEK293 cells. After exposure of cells to α-Syn fibrils, pSyn^129^ signals were recorded by high-throughput fluorescence microscopy and aggregates were identified by image analysis. We found that pSyn^129^ was increased by activating the mitochondrial protein *OXR1,* which decreased ATP levels and altered the mitochondrial membrane potential. Instead, pSyn^129^ was reduced by ablation of the endoplasmic reticulum (ER)-associated protein *EMC4,* which enhanced ER-driven autophagic flux and lysosomal clearance. OXR1 activation preferentially modulated cellular reactions to fibrils derived from multiple system atrophy (MSA) patients, whereas EMC4 ablation broadly reduced pSyn^129^ across diverse α-Syn polymorphs. These findings were confirmed in human iPSC-derived cortical and dopaminergic neurons, where OXR1 preferentially promoted somatic aggregation and EMC4 reduced both somatic and neuritic aggregates. These results uncover previously unrecognized roles for OXR1 and EMC4 in α-Syn aggregation, thereby broadening our mechanistic understanding of synucleinopathies.
