## Supplementary material for "Large-scale bidirectional arrayed genetic screens identify *OXR1* and *EMC4* as modifiers of α-synuclein aggregation": Table S5.xlsx

### Sheet: iDA composition
Component	Induction Medium (DIV 0-3)	PreDOPA Medium (DIV 3-6)	Dopaminergic Neuron media (DIV 6+)	Company Name	Catalog Number
DMEM/F-12 Glutamax	Yes	No	No	Thermo Fisher	10565042
Neurobasal Medium	No	Yes	Yes	Thermo Fisher	21103-049
MEM Non-Essential Amino Acids (NEAA)	1X	1X	1X	Thermo Fisher	11140050
N2 Supplement	1X	1X	1X	Thermo Fisher	17502001
B-27 Supplement	1X	1X	1X	Thermo Fisher	17504001
GlutaMAX	No	Yes	No	Gibco/Thermo	35050061
Brain-derived neurotrophic factor (BDNF) (10 ng/mL)	Yes	Yes	Yes	Peprotech	450-02-500UG
Neurotrophin-3 (NT3) (10 ng/mL)	Yes	No	No	PeproTech	#450-03
Glial-derived neurotrophic factor (GDNF) (10 ng/mL)	Yes	Yes	Yes	PeproTech	450-10-500UG
ROCK Inhibitor (Y-27632, 10 µM)	Yes	No	No	Selleck Chem	S1049
Laminin (optional, 1:1000)	Yes (optional)	Yes (optional)	Yes (optional)	Sigma	L2020
SHH (200 ng/mL)	No	Yes	No	GenScript	Z03067
Dibutyryl-cAMP (db-cAMP, 0.5M)	No	No	Yes	Biosynth	ND07996
Doxycycline (2 µg/mL)	Yes	Yes	Yes	Sigma	D9891-1G
Ara-C (2 µM)	No	Yes	No	Sigma	C6645-100MG
Compound E (0.1 mM)	No	No	Yes	StemCell	73954
TMP	No	Yes	Yes	Sigma	T7883-5G
Antibiotic-Antimycotic	Yes	Yes		Gibco	15240-062
Ascorbic Acid (AA)	No	No	Yes	Sigma	A5960
Mitomycin C	No	Yes	No	Sigma	M4287
Other reagents
Accutase				StemCell	7922
Poly-L-Ornithine				Sigma	P3655-10MG
matrigel				Thermo Fisher	8774552
