## Supplementary material for "Large-scale bidirectional arrayed genetic screens identify *OXR1* and *EMC4* as modifiers of α-synuclein aggregation": Table S6.xlsx

### Sheet: Antibody
SN	Protein	Antibody	Applications	Product Details (Catalog . Nr. , Company)	Ratio
1	α-Synuclein	mouse 81A	Immunofluorescence	825701, Biolegend	1:2500
2	α-Synuclein	Rabbit MJFR1	Western Blot, Immunofluorescence	ab138501, Abcam	1:1000
3	α-Synuclein	mouse Syn 211	Western Blot, Immunoprecipitation	AHB0261, Thermo Scientific	1:1000
4	α-Synuclein	Rabbit-EP1536Y	Immunofluorescence	ab138501, Abcam	1:1000
5	α-Synuclein	mouse-Alexa-594 81A	FACS	825708, Biolegend	1:1250
6	KDM4A	Rabbit-EPR18466	Western Blot	ab191433, Abcam	1:1000
7	Cas9/dCas9	mouse (7A9-3A3)	Western Blot	14697S, Bioconcept	1:1000
8	Beta-Actin	mouse-actin HRP	Western Blot	A3854-200UL, Sigma	1:1000
9	EMC4	Rabbit EPR15080	Western Blot, Immunoprecipitation	ab184544,Abcam	1:1000
10	OXR1	Rabbit-OXR1	Western Blot	ab251774, Abcam	1:1000
11	LAMP1	Rabbit D2D11	Western Blot	9091, Cell Signalling	1:1000
12	LC3B	Rabbit D11	Western Blot	3868, Cell Signalling	1:1000
13	p62	Rabbit SQSTM1/p62	Western Blot	5114, Cell signalling	1:1000
14	MAP2	Goat-EPR19691	Immunofluorescence	ab302487, Abcam	1:1000
15	Th	Mouse-Th	Immunofluorescence	MA1-24654,Thermo Scientific	1:1000
16	RAB13	Rabbit Rab13	Western Blot	ab180936, Abcam	1:1000
17	TFAP2C	Rabbit TFAP2C	Western Blot	ab76007, Abcam	1:1000
18	TFEB	Rabbit-TFEB	Western Blot	A303-673A, LubioScience	1:1000
19	Normal Rabbit IgG	Rabbit IgG	Immunoprecipitation	Catalogue #12-370, Merck	same as EMC4
20	Normal Mouse IgG	Mouse IgG	Immunoprecipitation	Catalogue #12-371, Merck	same as Syn 211
