## Supplementary material for "Large-scale bidirectional arrayed genetic screens identify *OXR1* and *EMC4* as modifiers of α-synuclein aggregation": Table S7.xlsx

### Sheet: qPCR Primers
SN	Gene Name	Forward Primer (5'-3')	Reverse Primer( 5′-3′)
1	NEUROD1	GGATGACGATCAAAAGCCCAA	GCGTCTTAGAATAGCAAGGCA
2	FBXO32	AGAAAGAAGGACATGCTGAATAGC	TATCAGCTCCAACAGCCGGA
3	PRNP	AGTCAGTGGAACAAGCCGAG	TGGCACTTCCCAGCATGTAG
4	GBA	ATT GGG TGC GTA ACT TTG TC	TCC AGG TCG TTC TTC TGA CT
5	RAB13	TCAAGTTGCTGCTGATCGGG	CAGCCGTGTCCCAGACTTG
6	CAMK1	ATGTTCTGGGCACGGGG	GGTGCTTGATCTTGTGCAGG
7	EMC4	CAAGTGGGCCATTGAGCTAAG	CCAGCAGCGCTTCTCCA
8	OXR1	AAGCAAACACCACAAGCCAG	TTTGGCCAGTGTCAATTGTG
9	DNAJC17	GCAGCGGACAAAGAGGTAAAG	AGCTGGTGGAAGAGTTCAGC
10	ACTB	AGAGCTACGAGCTGCCTGAC	AGCACTGTGTTGGCGTACAG
